# SARS-CoV-2 sequencing artifacts associated with targeted PCR enrichment and read mapping

**DOI:** 10.1101/2024.05.22.595297

**Authors:** Kirsten Maren Ellegaard, Vithiagaran Gunalan, Raphael Sieber, Sharmin Jamshid Baig, Nicolai Balle Larsen, Marc Bennedbæk, Jonas Bybjerg-Grauholm, Leandro Andrés Escobar-Herrera, Tobias Nikolaj Gress Hansen, Theis Hass Thorsen, Anders Krusager, Gitte Nygaard Aasbjerg, Nour Saad Al-Tamimi, Casper Westergaard, Christina Wiid Svarrer, Morten Rasmussen, Marc Stegger

## Abstract

Protocols and pipelines for SARS-CoV-2 genome sequencing were rapidly established when the COVID-19 outbreak was declared a pandemic. The most widely used approach for sequencing SARS-CoV-2 includes targeted enrichment by PCR, followed by shotgun sequencing and reference-based genome assembly. As the continued surveillance of SARS-CoV-2 worldwide is transitioning towards a lower level of intensity, it is timely to re-visit the sequencing protocols and pipelines established during the acute phase of the pandemic. In the current study, we have investigated the impact of primer scheme and reference genome choice by sequencing samples with multiple primer schemes (Artic V3, V4.1 and V5.3.2) and re-processing reads with multiple reference genomes. We have also analysed the temporal development in ambiguous base calls during the emergence of the BA.2.86.x variant. We found that the primers used for targeted enrichment can result in recurrent ambiguous base calls, which can accumulate rapidly in response to the emergence of a new variant. We also found examples of consistent base calling errors, associated with PCR artifacts and amplicon drop-out. Similarly, misalignments and partially mapped reads on the reference genome resulted in ambiguous base calls, as well as defining mutations being omitted from the assembly. These findings highlight some key limitations of using targeted enrichment by PCR and reference-based genome assembly for sequencing SARS-CoV-2, and the importance of continuously monitoring and updating primer schemes and bioinformatic pipelines.
