## Supplementary material for "SARS-CoV-2 sequencing artifacts associated with targeted PCR enrichment and read mapping": Table S1

### Sheet: Sheet1
Amplicon_primer	Sequence	Mutation accomodated	Lineage accomodated	Conc	Date of implementation
15_fwd	CAGTGCTTAAAAAGTGTAAAAGTGCTT	C4321T	BA.2	1x	w8_2022
34_rev	AGTGAAATTGTGTCTCATAGCACAT	G10447A/C10449A	BA.2/BA1+BA.2	1x	w8_2022
64_fwd	TCGATAGATATCCTGCTAATTCCATTGT	None		1x	July 2021
64_rev	AGTCTTGTAAAAGTGTTCCAGAGGT	None		1x	July 2021
70_fwd	ACAAAAGAAAATGACTCTAAAGAGGGTTT	None		0.2x	July 2021
70_rev	TGACCTTCTTTTAAAGACATAACAGCAG	None		0.2x	July 2021
72_rev	TAGAATAAACTCCACTTTCCATCCAAC	del22029-22034	Delta	1x	6/10 2021
73_fwd	GTCTGTGAATTTCAATTTTGTAATGATCCA	del21987-21995/G21987A	BA.1/BA.2	1x	w3_2022
74_fwd	ACATCACTAGGTTTCAAACTTTACTTGC	None		0.2x	July 2021
74_rev	GCAACACAGTTGCTGATTCTCTTC	None		0.2x	July 2021
75_rev	ACCACTAACCTTAGAATCAAGCTTGA	T22882G/G22898A	BA.1+BA.2/BA.1	1x	w3_2022
76_fwd	GGGCAAACTGGAAATATTGCTGA	G22813T	BA.1+BA.2	1x	w3_2022
76_rev	CACCTGTGCCTTTTAAACCATTGA	C23202A	BA.1	1x	w3_2022
92_fwd	TTTGTGCTTTTTAGCCTTTCTGTTAT	C27807T	BA.1+BA.2	1x	w5_2022
